# ARID1A orchestrates the activity of FOXA1 and AP-2 transcription factors in lobular breast cancer cells

**DOI:** 10.64898/2026.06.08.730919

**Authors:** Naomi L. Eastwood, Robert B. Clarke, Andrew D. Sharrocks, Sankari Nagarajan

## Abstract

Mutations in components of the SWItch/Sucrose Non-Fermentable (SWI/SNF) chromatin-remodelling complex are among the most common genetic alterations in human cancers, yet their functional consequences are difficult to predict as they are highly context-dependent. ARID1A, a core subunit of the canonical BAF complex, is the most frequently mutated SWI/SNF gene and is recurrently altered in breast cancer, with a notable enrichment in the lobular carcinoma subtype. While previous studies in ductal breast cancer have linked ARID1A loss to deregulated oestrogen receptor (ER) signalling and endocrine resistance through its association with the pioneer factor FOXA1, the role of ARID1A in lobular cancer remains poorly understood. Here, we define the genomic, transcriptomic, and chromatin accessibility landscapes governed by ARID1A in lobular breast cancer cells. We show that ARID1A and its catalytic partner SMARCA4 co-occupy distal regulatory regions enriched for forkhead and AP-2 transcription factor motifs. ARID1A depletion leads predominantly to loss of chromatin accessibility at these putative enhancer regions and downregulation of associated genes, indicating a primary role in maintaining a permissive regulatory landscape. Extensive co-binding and reciprocal dependencies between ARID1A, FOXA1, and AP-2 transcription factors reveal a coordinated regulatory network distinct from that observed in ductal breast cancers. ARID1A loss does not impair ER-mediated transcriptional responses in the lobular subtype but instead alters basal expression of a subset of oestrogen-responsive genes. Importantly, ARID1A, FOXA1, and AP-2 jointly regulate genes implicated in skeletal system development and bone metastasis, mirroring mutational patterns observed in lobular breast cancer patient datasets. These findings highlight a unique ARID1A-centred transcriptional programme in lobular breast cancer with potential implications for metastatic behaviour and therapeutic vulnerability.
