## Supplementary Table 21 for "ARID1A orchestrates the activity of FOXA1 and AP-2 transcription factors in lobular breast cancer cells"

Supplementary Table 21: ARID1A-FOXA1-AP2 Coregulated genes list
Lists of genes which show similar changes in expression levels with the siRNA KD of ARID1A and AP-2, FOXA1, or all three factors
ARID1A & AP-2 Coregulated genes (n=552)				ARID1A & FOXA1 Coregulated genes (n=610)				ARID1A, FOXA1, & AP-2 Coregulated genes (n=204)
ensembl_gene_id	external_gene_name			ensembl_gene_id	external_gene_name			ENSG00000076356	PLXNA2
ENSG00000008130	NADK			ENSG00000010803	SCMH1			ENSG00000081019	RSBN1
ENSG00000050628	PTGER3			ENSG00000069812	HES2			ENSG00000116747	RO60
ENSG00000054392	HHAT			ENSG00000074964	ARHGEF10L			ENSG00000134247	PTGFRN
ENSG00000076356	PLXNA2			ENSG00000076356	PLXNA2			ENSG00000162695	SLC30A7
ENSG00000081019	RSBN1			ENSG00000076864	RAP1GAP			ENSG00000163867	ZMYM6
ENSG00000082497	SERTAD4			ENSG00000077549	CAPZB			ENSG00000196517	SLC6A9
ENSG00000084636	COL16A1			ENSG00000081019	RSBN1			ENSG00000021574	SPAST
ENSG00000088035	ALG6			ENSG00000085832	EPS15			ENSG00000115020	PIKFYVE
ENSG00000116667	C1orf21			ENSG00000094975	SUCO			ENSG00000115365	LANCL1
ENSG00000116717	GADD45A			ENSG00000116266	STXBP3			ENSG00000138061	CYP1B1
ENSG00000116747	RO60			ENSG00000116670	MAD2L2			ENSG00000153234	NR4A2
ENSG00000116791	CRYZ			ENSG00000116704	SLC35D1			ENSG00000171055	FEZ2
ENSG00000116833	NR5A2			ENSG00000116747	RO60			ENSG00000182389	CACNB4
ENSG00000116922	C1orf109			ENSG00000117016	RIMS3			ENSG00000196950	SLC39A10
ENSG00000117016	RIMS3			ENSG00000117115	PADI2			ENSG00000197329	PELI1
ENSG00000117115	PADI2			ENSG00000117151	CTBS			ENSG00000233230
ENSG00000117280	RAB29			ENSG00000117569	PTBP2			ENSG00000236090	LDHAP3
ENSG00000117394	SLC2A1			ENSG00000117614	SYF2			ENSG00000269934
ENSG00000117595	IRF6			ENSG00000131236	CAP1			ENSG00000043093	DCUN1D1
ENSG00000130695	CEP85			ENSG00000134215	VAV3			ENSG00000137449	CPEB2
ENSG00000131788	PIAS3			ENSG00000134247	PTGFRN			ENSG00000155903	RASA2
ENSG00000134247	PTGFRN			ENSG00000134690	CDCA8			ENSG00000163602	RYBP
ENSG00000143333	RGS16			ENSG00000135821	GLUL			ENSG00000172667	ZMAT3
ENSG00000143450	OAZ3			ENSG00000143013	LMO4			ENSG00000182504	CEP97
ENSG00000143845	ETNK2			ENSG00000143401	ANP32E			ENSG00000185621	LMLN
ENSG00000157978	LDLRAP1			ENSG00000143554	SLC27A3			ENSG00000196083	IL1RAP
ENSG00000158014	SLC30A2			ENSG00000152078	TLCD4			ENSG00000272886	DCP1A
ENSG00000158055	GRHL3			ENSG00000154027	AK5			ENSG00000113594	LIFR
ENSG00000160752	FDPS			ENSG00000156171	DRAM2			ENSG00000118985	ELL2
ENSG00000160753	RUSC1			ENSG00000158615	PPP1R15B			ENSG00000120738	EGR1
ENSG00000162551	ALPL			ENSG00000160712	IL6R			ENSG00000134986	NREP
ENSG00000162599	NFIA			ENSG00000160753	RUSC1			ENSG00000145675	PIK3R1
ENSG00000162695	SLC30A7			ENSG00000160789	LMNA			ENSG00000145860	RNF145
ENSG00000162702	ZNF281			ENSG00000162390	ACOT11			ENSG00000155850	SLC26A2
ENSG00000163867	ZMYM6			ENSG00000162415	ZSWIM5			ENSG00000164284	GRPEL2
ENSG00000169504	CLIC4			ENSG00000162419	GMEB1			ENSG00000164332	UBLCP1
ENSG00000170075	GPR37L1			ENSG00000162551	ALPL			ENSG00000169989	TIGD4
ENSG00000179546	HTR1D			ENSG00000162695	SLC30A7			ENSG00000185129	PURA
ENSG00000184678	H2BC21			ENSG00000163435	ELF3			ENSG00000198948	MFAP3L
ENSG00000189334	S100A14			ENSG00000163531	NFASC			ENSG00000081087	OSTM1
ENSG00000196517	SLC6A9			ENSG00000163867	ZMYM6			ENSG00000082269	FAM135A
ENSG00000196878	LAMB3			ENSG00000168389	MFSD2A			ENSG00000106086	PLEKHA8
ENSG00000197056	ZMYM1			ENSG00000171793	CTPS1			ENSG00000112175	BMP5
ENSG00000197106	SLC6A17			ENSG00000175087	PDIK1L			ENSG00000112697	TMEM30A
ENSG00000198160	MIER1			ENSG00000176092	CRYBG2			ENSG00000112773	TENT5A
ENSG00000220785	MTMR9LP			ENSG00000188157	AGRN			ENSG00000118515	SGK1
ENSG00000223764	LINC02593			ENSG00000188290	HES4			ENSG00000164442	CITED2
ENSG00000227533	SLC2A1-AS1			ENSG00000196517	SLC6A9			ENSG00000169193	CCDC126
ENSG00000228192				ENSG00000197147	LRRC8B			ENSG00000224531	SMIM13
ENSG00000228288	PCAT6			ENSG00000197245	FAM110D			ENSG00000274750	H3C6
ENSG00000228794	LINC01128			ENSG00000198830	HMGN2			ENSG00000279453
ENSG00000233621	LINC01137			ENSG00000198837	DENND4B			ENSG00000104343	UBE2W
ENSG00000237330	RNF223			ENSG00000213085	CFAP45			ENSG00000104643	MTMR9
ENSG00000238164	TNFRSF14-AS1			ENSG00000219481	NBPF1			ENSG00000105976	MET
ENSG00000254685	FPGT			ENSG00000220785	MTMR9LP			ENSG00000123908	AGO2
ENSG00000265972	TXNIP			ENSG00000237330	RNF223			ENSG00000128590	DNAJB9
ENSG00000269896				ENSG00000238164	TNFRSF14-AS1			ENSG00000133740	E2F5
ENSG00000271601	LIX1L			ENSG00000242125	SNHG3			ENSG00000137075	RNF38
ENSG00000003137	CYP26B1			ENSG00000253313	C1orf210			ENSG00000153714	LURAP1L
ENSG00000021574	SPAST			ENSG00000266094	RASSF5			ENSG00000156804	FBXO32
ENSG00000066027	PPP2R5A			ENSG00000273136	NBPF26			ENSG00000182372	CLN8
ENSG00000071073	MGAT4A			ENSG00000280670	CCDC163			ENSG00000185900	POMK
ENSG00000084710	EFR3B			ENSG00000021574	SPAST			ENSG00000186106	ANKRD46
ENSG00000115020	PIKFYVE			ENSG00000081479	LRP2			ENSG00000196937	FAM3C
ENSG00000115310	RTN4			ENSG00000084731	KIF3C			ENSG00000099139	PCSK5
ENSG00000115365	LANCL1			ENSG00000091409	ITGA6			ENSG00000106701	FSD1L
ENSG00000115414	FN1			ENSG00000115020	PIKFYVE			ENSG00000107864	CPEB3
ENSG00000115756	HPCAL1			ENSG00000115107	STEAP3			ENSG00000107957	SH3PXD2A
ENSG00000118960	HS1BP3			ENSG00000115109	EPB41L5			ENSG00000148154	UGCG
ENSG00000119042	SATB2			ENSG00000115137	DNAJC27			ENSG00000151025	GPR158
ENSG00000119777	TMEM214			ENSG00000115318	LOXL3			ENSG00000198168	SVIP
ENSG00000125633	CCDC93			ENSG00000115365	LANCL1			ENSG00000198298	ZNF485
ENSG00000127838	PNKD			ENSG00000115520	COQ10B			ENSG00000260400
ENSG00000135905	DOCK10			ENSG00000115750	TAF1B			ENSG00000111224	PARP11
ENSG00000138061	CYP1B1			ENSG00000118257	NRP2			ENSG00000111341	MGP
ENSG00000138443	ABI2			ENSG00000118961	LDAH			ENSG00000139289	PHLDA1
ENSG00000143499	SMYD2			ENSG00000119777	TMEM214			ENSG00000149231	CCDC82
ENSG00000143507	DUSP10			ENSG00000119787	ATL2			ENSG00000165434	PGM2L1
ENSG00000144040	SFXN5			ENSG00000124357	NAGK			ENSG00000166225	FRS2
ENSG00000144233	AMMECR1L			ENSG00000134317	GRHL1			ENSG00000100916	BRMS1L
ENSG00000150938	CRIM1			ENSG00000136699	SMPD4			ENSG00000111696	NT5DC3
ENSG00000153234	NR4A2			ENSG00000138030	KHK			ENSG00000120820	GLT8D2
ENSG00000158089	GALNT14			ENSG00000138061	CYP1B1			ENSG00000139826	ABHD13
ENSG00000162817	C1orf115			ENSG00000143499	SMYD2			ENSG00000139890	REM2
ENSG00000163060	TEKT4			ENSG00000144228	SPOPL			ENSG00000150893	FREM2
ENSG00000163171	CDC42EP3			ENSG00000152518	ZFP36L2			ENSG00000166046	TCP11L2
ENSG00000170802	FOXN2			ENSG00000153234	NR4A2			ENSG00000273711
ENSG00000171055	FEZ2			ENSG00000154380	ENAH			ENSG00000069956	MAPK6
ENSG00000171227	TMEM37			ENSG00000155066	PROM2			ENSG00000103642	LACTB
ENSG00000173557	FAM166C			ENSG00000155744	FAM126B			ENSG00000128923	MINDY2
ENSG00000178568	ERBB4			ENSG00000155760	FZD7			ENSG00000159792	PSKH1
ENSG00000182389	CACNB4			ENSG00000159399	HK2			ENSG00000261609	GAN
ENSG00000196950	SLC39A10			ENSG00000162817	C1orf115			ENSG00000082212	ME2
ENSG00000197329	PELI1			ENSG00000162981	LRATD1			ENSG00000108960	MMD
ENSG00000233230				ENSG00000163083	INHBB			ENSG00000141527	CARD14
ENSG00000236090	LDHAP3			ENSG00000168243	GNG4			ENSG00000171451	DSEL
ENSG00000269934				ENSG00000168758	SEMA4C			ENSG00000176749	CDK5R1
ENSG00000016391	CHDH			ENSG00000169629	RGPD8			ENSG00000206052	DOK6
ENSG00000018408	WWTR1			ENSG00000171055	FEZ2			ENSG00000080031	PTPRH
ENSG00000043093	DCUN1D1			ENSG00000171150	SOCS5			ENSG00000101132	PFDN4
ENSG00000057019	DCBLD2			ENSG00000171450	CDK5R2			ENSG00000124171	PARD6B
ENSG00000065802	ASB1			ENSG00000173557	FAM166C			ENSG00000125848	FLRT3
ENSG00000074416	MGLL			ENSG00000182389	CACNB4			ENSG00000159256	MORC3
ENSG00000077044	DGKD			ENSG00000182901	RGS7			ENSG00000198959	TGM2
ENSG00000109184	DCUN1D4			ENSG00000188886	ASTL			ENSG00000275993	SIK1B
ENSG00000114790	ARHGEF26			ENSG00000196950	SLC39A10			ENSG00000047634	SCML1
ENSG00000121440	PDZRN3			ENSG00000197329	PELI1			ENSG00000100354	TNRC6B
ENSG00000127418	FGFRL1			ENSG00000198142	SOWAHC			ENSG00000128285	MCHR1
ENSG00000132326	PER2			ENSG00000213639	PPP1CB			ENSG00000130150	MOSPD2
ENSG00000137449	CPEB2			ENSG00000224189	HAGLR			ENSG00000156531	PHF6
ENSG00000144476	ACKR3			ENSG00000225449	RAB6C-AS1			ENSG00000160131	VMA21
ENSG00000144635	DYNC1LI1			ENSG00000233230				ENSG00000117016	RIMS3
ENSG00000154783	FGD5			ENSG00000234072				ENSG00000117115	PADI2
ENSG00000154813	DPH3			ENSG00000236090	LDHAP3			ENSG00000160753	RUSC1
ENSG00000155893	PXYLP1			ENSG00000269934				ENSG00000162551	ALPL
ENSG00000155903	RASA2			ENSG00000272342	LINC01115			ENSG00000220785	MTMR9LP
ENSG00000157036	EXOG			ENSG00000275111	ZNF2			ENSG00000237330	RNF223
ENSG00000157087	ATP2B2			ENSG00000004399	PLXND1			ENSG00000238164	TNFRSF14-AS1
ENSG00000157985	AGAP1			ENSG00000016391	CHDH			ENSG00000119777	TMEM214
ENSG00000162804	SNED1			ENSG00000043093	DCUN1D1			ENSG00000143499	SMYD2
ENSG00000163378	EOGT			ENSG00000065802	ASB1			ENSG00000162817	C1orf115
ENSG00000163602	RYBP			ENSG00000082996	RNF13			ENSG00000173557	FAM166C
ENSG00000163686	ABHD6			ENSG00000084093	REST			ENSG00000016391	CHDH
ENSG00000163697	APBB2			ENSG00000109618	SEPSECS			ENSG00000065802	ASB1
ENSG00000163812	ZDHHC3			ENSG00000114450	GNB4			ENSG00000127418	FGFRL1
ENSG00000164078	MST1R			ENSG00000114541	FRMD4B			ENSG00000132326	PER2
ENSG00000169299	PGM2			ENSG00000114738	MAPKAPK3			ENSG00000157087	ATP2B2
ENSG00000172667	ZMAT3			ENSG00000121879	PIK3CA			ENSG00000164078	MST1R
ENSG00000182504	CEP97			ENSG00000127418	FGFRL1			ENSG00000228109	MELTF-AS1
ENSG00000185621	LMLN			ENSG00000131389	SLC6A6			ENSG00000176087	SLC35A4
ENSG00000196083	IL1RAP			ENSG00000132326	PER2			ENSG00000183111	ARHGEF37
ENSG00000228109	MELTF-AS1			ENSG00000132406	TMEM128			ENSG00000213347	MXD3
ENSG00000241506	PSMC1P1			ENSG00000134108	ARL8B			ENSG00000096433	ITPR3
ENSG00000272886	DCP1A			ENSG00000137449	CPEB2			ENSG00000112033	PPARD
ENSG00000289507				ENSG00000144645	OSBPL10			ENSG00000112118	MCM3
ENSG00000071205	ARHGAP10			ENSG00000144746	ARL6IP5			ENSG00000112511	PHF1
ENSG00000081059	TCF7			ENSG00000144857	BOC			ENSG00000227038	GTF2IP7
ENSG00000083312	TNPO1			ENSG00000144909	OSBPL11			ENSG00000230882
ENSG00000086189	DIMT1			ENSG00000145012	LPP			ENSG00000273252	OR7E39P
ENSG00000109576	AADAT			ENSG00000152492	CCDC50			ENSG00000128596	CCDC136
ENSG00000109586	GALNT7			ENSG00000152642	GPD1L			ENSG00000273419
ENSG00000113387	SUB1			ENSG00000153767	GTF2E1			ENSG00000136802	LRRC8A
ENSG00000113594	LIFR			ENSG00000153832	FBXO36			ENSG00000136816	TOR1B
ENSG00000118985	ELL2			ENSG00000155903	RASA2			ENSG00000160447	PKN3
ENSG00000120738	EGR1			ENSG00000157087	ATP2B2			ENSG00000175764	TTLL11
ENSG00000130449	ZSWIM6			ENSG00000158258	CLSTN2			ENSG00000181192	DHTKD1
ENSG00000134352	IL6ST			ENSG00000161202	DVL3			ENSG00000187122	SLIT1
ENSG00000134986	NREP			ENSG00000163602	RYBP			ENSG00000187210	GCNT1
ENSG00000145349	CAMK2D			ENSG00000163694	RBM47			ENSG00000197355	UAP1L1
ENSG00000145675	PIK3R1			ENSG00000163975	MELTF			ENSG00000228544	CCDC183-AS1
ENSG00000145730	PAM			ENSG00000164078	MST1R			ENSG00000289226
ENSG00000145860	RNF145			ENSG00000168505	GBX2			ENSG00000134291	TMEM106C
ENSG00000152377	SPOCK1			ENSG00000169255	B3GALNT1			ENSG00000135476	ESPL1
ENSG00000152931	PART1			ENSG00000169435	RASSF6			ENSG00000137656	BUD13
ENSG00000155850	SLC26A2			ENSG00000169908	TM4SF1			ENSG00000156689	GLYATL2
ENSG00000164023	SGMS2			ENSG00000170142	UBE2E1			ENSG00000166002	SMCO4
ENSG00000164074	ABHD18			ENSG00000172667	ZMAT3			ENSG00000197757	HOXC6
ENSG00000164284	GRPEL2			ENSG00000174738	NR1D2			ENSG00000197905	TEAD4
ENSG00000164332	UBLCP1			ENSG00000175928	LRRN1			ENSG00000246985	SOCS2-AS1
ENSG00000164402	SEPTIN8			ENSG00000182504	CEP97			ENSG00000255121	CENATAC-DT
ENSG00000164574	GALNT10			ENSG00000185621	LMLN			ENSG00000255774	LINC02747
ENSG00000169989	TIGD4			ENSG00000196083	IL1RAP			ENSG00000255847
ENSG00000171444	MCC			ENSG00000198919	DZIP3			ENSG00000285094	LINC01488
ENSG00000171992	SYNPO			ENSG00000227398	KIF9-AS1			ENSG00000100626	GALNT16
ENSG00000174695	TMEM167A			ENSG00000228109	MELTF-AS1			ENSG00000100711	ZFYVE21
ENSG00000176087	SLC35A4			ENSG00000229325	ACAP2-IT1			ENSG00000111775	COX6A1
ENSG00000176788	BASP1			ENSG00000235978				ENSG00000211892	IGHG4
ENSG00000183111	ARHGEF37			ENSG00000241472	PTPRG-AS1			ENSG00000103089	FA2H
ENSG00000185129	PURA			ENSG00000247596	TWF2			ENSG00000103507	BCKDK
ENSG00000198948	MFAP3L			ENSG00000272886	DCP1A			ENSG00000125148	MT2A
ENSG00000213347	MXD3			ENSG00000095015	MAP3K1			ENSG00000140284	SLC27A2
ENSG00000247572	CKMT2-AS1			ENSG00000109670	FBXW7			ENSG00000140470	ADAMTS17
ENSG00000251141	MRPS30-DT			ENSG00000113369	ARRDC3			ENSG00000166173	LARP6
ENSG00000004799	PDK4			ENSG00000113494	PRLR			ENSG00000108813	DLX4
ENSG00000010017	RANBP9			ENSG00000113594	LIFR			ENSG00000141480	ARRB2
ENSG00000050344	NFE2L3			ENSG00000113742	CPEB4			ENSG00000161714	PLCD3
ENSG00000058404	CAMK2B			ENSG00000118985	ELL2			ENSG00000167107	ACSF2
ENSG00000066379	POLR1H			ENSG00000120738	EGR1			ENSG00000181291	TMEM132E
ENSG00000075142	SRI			ENSG00000122203	KIAA1191			ENSG00000186665	C17orf58
ENSG00000075223	SEMA3C			ENSG00000129116	PALLD			ENSG00000276043	UHRF1
ENSG00000081087	OSTM1			ENSG00000131711	MAP1B			ENSG00000278023	RDM1
ENSG00000082269	FAM135A			ENSG00000134986	NREP			ENSG00000101057	MYBL2
ENSG00000086300	SNX10			ENSG00000138646	HERC5			ENSG00000101144	BMP7
ENSG00000091831	ESR1			ENSG00000138764	CCNG2			ENSG00000101265	RASSF2
ENSG00000096433	ITPR3			ENSG00000145675	PIK3R1			ENSG00000104870	FCGRT
ENSG00000106086	PLEKHA8			ENSG00000145860	RNF145			ENSG00000124466	LYPD3
ENSG00000106537	TSPAN13			ENSG00000145907	G3BP1			ENSG00000125820	NKX2-2
ENSG00000106541	AGR2			ENSG00000150630	VEGFC			ENSG00000154930	ACSS1
ENSG00000111816	FRK			ENSG00000153404	PLEKHG4B			ENSG00000166289	PLEKHF1
ENSG00000112033	PPARD			ENSG00000154122	ANKH			ENSG00000197496	SLC2A10
ENSG00000112118	MCM3			ENSG00000155545	MIER3			ENSG00000205181	LINC00654
ENSG00000112175	BMP5			ENSG00000155846	PPARGC1B			ENSG00000075218	GTSE1
ENSG00000112511	PHF1			ENSG00000155850	SLC26A2			ENSG00000100003	SEC14L2
ENSG00000112697	TMEM30A			ENSG00000164073	MFSD8			ENSG00000100297	MCM5
ENSG00000112773	TENT5A			ENSG00000164284	GRPEL2			ENSG00000100321	SYNGR1
ENSG00000118503	TNFAIP3			ENSG00000164332	UBLCP1			ENSG00000102362	SYTL4
ENSG00000118515	SGK1			ENSG00000169989	TIGD4			ENSG00000130827	PLXNA3
ENSG00000124493	GRM4			ENSG00000172795	DCP2			ENSG00000147100	SLC16A2
ENSG00000124615	MOCS1			ENSG00000175745	NR2F1			ENSG00000160207	HSF2BP
ENSG00000124766	SOX4			ENSG00000176087	SLC35A4			ENSG00000177398	UMODL1
ENSG00000132437	DDC			ENSG00000183111	ARHGEF37			ENSG00000179750	APOBEC3B
ENSG00000135333	EPHA7			ENSG00000185129	PURA			ENSG00000184208	C22orf46
ENSG00000137198	GMPR			ENSG00000189127	ANKRD34B			ENSG00000184481	FOXO4
ENSG00000137414	FAM8A1			ENSG00000198948	MFAP3L
ENSG00000146476	ARMT1			ENSG00000213347	MXD3
ENSG00000153989	NUS1			ENSG00000287642
ENSG00000164442	CITED2			ENSG00000008083	JARID2
ENSG00000168830	HTR1E			ENSG00000008256	CYTH3
ENSG00000169193	CCDC126			ENSG00000081087	OSTM1
ENSG00000196313	POM121			ENSG00000082269	FAM135A
ENSG00000204314	PRRT1			ENSG00000096433	ITPR3
ENSG00000213676	ATF6B			ENSG00000106052	TAX1BP1
ENSG00000221988	PPT2			ENSG00000106086	PLEKHA8
ENSG00000224531	SMIM13			ENSG00000106605	BLVRA
ENSG00000227038	GTF2IP7			ENSG00000111885	MAN1A1
ENSG00000230882				ENSG00000111897	SERINC1
ENSG00000236609	ZNF853			ENSG00000112033	PPARD
ENSG00000269964	MEI4			ENSG00000112118	MCM3
ENSG00000271755				ENSG00000112175	BMP5
ENSG00000273252	OR7E39P			ENSG00000112308	C6orf62
ENSG00000274750	H3C6			ENSG00000112511	PHF1
ENSG00000279453				ENSG00000112697	TMEM30A
ENSG00000006459	KDM7A			ENSG00000112715	VEGFA
ENSG00000067167	TRAM1			ENSG00000112773	TENT5A
ENSG00000096968	JAK2			ENSG00000118515	SGK1
ENSG00000104267	CA2			ENSG00000122574	WIPF3
ENSG00000104343	UBE2W			ENSG00000124532	MRS2
ENSG00000104427	ZC2HC1A			ENSG00000130023	ERMARD
ENSG00000104643	MTMR9			ENSG00000131018	SYNE1
ENSG00000105976	MET			ENSG00000135334	AKIRIN2
ENSG00000120885	CLU			ENSG00000135535	CD164
ENSG00000120915	EPHX2			ENSG00000136295	TTYH3
ENSG00000123124	WWP1			ENSG00000137166	FOXP4
ENSG00000123908	AGO2			ENSG00000137331	IER3
ENSG00000128590	DNAJB9			ENSG00000137338	PGBD1
ENSG00000128596	CCDC136			ENSG00000146247	PHIP
ENSG00000133740	E2F5			ENSG00000164442	CITED2
ENSG00000137075	RNF38			ENSG00000164649	CDCA7L
ENSG00000147459	DOCK5			ENSG00000169193	CCDC126
ENSG00000147650	LRP12			ENSG00000172115	CYCS
ENSG00000147894	C9orf72			ENSG00000172197	MBOAT1
ENSG00000153714	LURAP1L			ENSG00000174945	AMZ1
ENSG00000155158	TTC39B			ENSG00000176532	PRR15
ENSG00000156804	FBXO32			ENSG00000179406	LINC00174
ENSG00000164976	MYORG			ENSG00000180233	ZNRF2
ENSG00000165102	HGSNAT			ENSG00000180573	H2AC6
ENSG00000175305	CCNE2			ENSG00000187189	TSPYL4
ENSG00000179388	EGR3			ENSG00000188185	LINC00265
ENSG00000182372	CLN8			ENSG00000196230	TUBB
ENSG00000184156	KCNQ3			ENSG00000196911	KPNA5
ENSG00000185900	POMK			ENSG00000204516	MICB
ENSG00000186106	ANKRD46			ENSG00000204539	CDSN
ENSG00000188883	KLRG2			ENSG00000204580	DDR1
ENSG00000196937	FAM3C			ENSG00000224531	SMIM13
ENSG00000203499	IQANK1			ENSG00000227038	GTF2IP7
ENSG00000205268	PDE7A			ENSG00000230882
ENSG00000273419				ENSG00000242265	PEG10
ENSG00000280303	ERICD			ENSG00000249853	HS3ST5
ENSG00000282164	PEG13			ENSG00000272398	CD24
ENSG00000041982	TNC			ENSG00000273252	OR7E39P
ENSG00000053918	KCNQ1			ENSG00000274523	RCC1L
ENSG00000075891	PAX2			ENSG00000274750	H3C6
ENSG00000095370	SH2D3C			ENSG00000278899
ENSG00000095585	BLNK			ENSG00000279453
ENSG00000095587	TLL2			ENSG00000289047
ENSG00000099139	PCSK5			ENSG00000023287	RB1CC1
ENSG00000106701	FSD1L			ENSG00000050327	ARHGEF5
ENSG00000107443	CCNJ			ENSG00000104343	UBE2W
ENSG00000107562	CXCL12			ENSG00000104388	RAB2A
ENSG00000107864	CPEB3			ENSG00000104643	MTMR9
ENSG00000107957	SH3PXD2A			ENSG00000104695	PPP2CB
ENSG00000107960	STN1			ENSG00000105339	DENND3
ENSG00000117983	MUC5B			ENSG00000105856	HBP1
ENSG00000119403	PHF19			ENSG00000105976	MET
ENSG00000119487	MAPKAP1			ENSG00000105983	LMBR1
ENSG00000135047	CTSL			ENSG00000106299	WASL
ENSG00000136802	LRRC8A			ENSG00000106993	CDC37L1
ENSG00000136816	TOR1B			ENSG00000107104	KANK1
ENSG00000136840	ST6GALNAC4			ENSG00000107105	ELAVL2
ENSG00000138279	ANXA7			ENSG00000107262	BAG1
ENSG00000142089	IFITM3			ENSG00000120896	SORBS3
ENSG00000148154	UGCG			ENSG00000122694	GLIPR2
ENSG00000148248	SURF4			ENSG00000123908	AGO2
ENSG00000148344	PTGES			ENSG00000128573	FOXP2
ENSG00000148671	ADIRF			ENSG00000128590	DNAJB9
ENSG00000151025	GPR158			ENSG00000128596	CCDC136
ENSG00000151117	TMEM86A			ENSG00000130193	THEM6
ENSG00000151474	FRMD4A			ENSG00000132541	RIDA
ENSG00000160447	PKN3			ENSG00000133740	E2F5
ENSG00000165140	FBP1			ENSG00000137075	RNF38
ENSG00000165997	ARL5B			ENSG00000146842	TMEM209
ENSG00000166224	SGPL1			ENSG00000153714	LURAP1L
ENSG00000171798	KNDC1			ENSG00000156804	FBXO32
ENSG00000175352	NRIP3			ENSG00000158863	FHIP2B
ENSG00000175395	ZNF25			ENSG00000160963	COL26A1
ENSG00000175764	TTLL11			ENSG00000164603	BMT2
ENSG00000181192	DHTKD1			ENSG00000164684	ZNF704
ENSG00000185532	PRKG1			ENSG00000167904	TMEM68
ENSG00000187122	SLIT1			ENSG00000170356	OR2A20P
ENSG00000187210	GCNT1			ENSG00000170379	TCAF2
ENSG00000188647	PTAR1			ENSG00000177076	ACER2
ENSG00000196932	TMEM26			ENSG00000182372	CLN8
ENSG00000197355	UAP1L1			ENSG00000185900	POMK
ENSG00000198018	ENTPD7			ENSG00000186106	ANKRD46
ENSG00000198168	SVIP			ENSG00000186918	ZNF395
ENSG00000198298	ZNF485			ENSG00000189376	C8orf76
ENSG00000228544	CCDC183-AS1			ENSG00000196937	FAM3C
ENSG00000233930	KRTAP5-AS1			ENSG00000204959	ARHGEF34P
ENSG00000260400				ENSG00000260912
ENSG00000276805				ENSG00000273419
ENSG00000289226				ENSG00000280347
ENSG00000015153	YAF2			ENSG00000065809	FAM107B
ENSG00000021300	PLEKHB1			ENSG00000099139	PCSK5
ENSG00000050405	LIMA1			ENSG00000106701	FSD1L
ENSG00000063046	EIF4B			ENSG00000106771	TMEM245
ENSG00000067182	TNFRSF1A			ENSG00000106789	CORO2A
ENSG00000067715	SYT1			ENSG00000106852	LHX6
ENSG00000076043	REXO2			ENSG00000106976	DNM1
ENSG00000082175	PGR			ENSG00000107560	RAB11FIP2
ENSG00000087053	MTMR2			ENSG00000107854	TNKS2
ENSG00000111224	PARP11			ENSG00000107864	CPEB3
ENSG00000111341	MGP			ENSG00000107957	SH3PXD2A
ENSG00000111639	MRPL51			ENSG00000109854	HTATIP2
ENSG00000111652	COPS7A			ENSG00000119318	RAD23B
ENSG00000111711	GOLT1B			ENSG00000135002	RFK
ENSG00000127314	RAP1B			ENSG00000136802	LRRC8A
ENSG00000134291	TMEM106C			ENSG00000136816	TOR1B
ENSG00000134533	RERG			ENSG00000136944	LMX1B
ENSG00000135423	GLS2			ENSG00000138111	MFSD13A
ENSG00000135476	ESPL1			ENSG00000148154	UGCG
ENSG00000135480	KRT7			ENSG00000148180	GSN
ENSG00000135503	ACVR1B			ENSG00000148384	INPP5E
ENSG00000137474	MYO7A			ENSG00000148429	USP6NL
ENSG00000137656	BUD13			ENSG00000148488	ST8SIA6
ENSG00000137713	PPP2R1B			ENSG00000148690	FRA10AC1
ENSG00000139144	PIK3C2G			ENSG00000148700	ADD3
ENSG00000139289	PHLDA1			ENSG00000149100	EIF3M
ENSG00000139291	TMEM19			ENSG00000151025	GPR158
ENSG00000139645	ANKRD52			ENSG00000151893	CACUL1
ENSG00000149231	CCDC82			ENSG00000156017	CARNMT1
ENSG00000150687	PRSS23			ENSG00000156398	SFXN2
ENSG00000151502	VPS26B			ENSG00000156650	KAT6B
ENSG00000156689	GLYATL2			ENSG00000156671	SAMD8
ENSG00000159063	ALG8			ENSG00000160447	PKN3
ENSG00000160695	VPS11			ENSG00000165476	REEP3
ENSG00000162144	CYB561A3			ENSG00000165832	TRUB1
ENSG00000165434	PGM2L1			ENSG00000166340	TPP1
ENSG00000165905	LARGE2			ENSG00000166402	TUB
ENSG00000166002	SMCO4			ENSG00000166483	WEE1
ENSG00000166225	FRS2			ENSG00000171811	CFAP46
ENSG00000166886	NAB2			ENSG00000174672	BRSK2
ENSG00000166888	STAT6			ENSG00000175764	TTLL11
ENSG00000167767	KRT80			ENSG00000181192	DHTKD1
ENSG00000168539	CHRM1			ENSG00000181649	PHLDA2
ENSG00000173227	SYT12			ENSG00000184937	WT1
ENSG00000197757	HOXC6			ENSG00000187122	SLIT1
ENSG00000197837	H4-16			ENSG00000187210	GCNT1
ENSG00000197905	TEAD4			ENSG00000187486	KCNJ11
ENSG00000211584	SLC48A1			ENSG00000188483	IER5L
ENSG00000246985	SOCS2-AS1			ENSG00000196814	MVB12B
ENSG00000255100	TSKU-AS1			ENSG00000197321	SVIL
ENSG00000255121	CENATAC-DT			ENSG00000197355	UAP1L1
ENSG00000255774	LINC02747			ENSG00000198168	SVIP
ENSG00000255847				ENSG00000198298	ZNF485
ENSG00000285094	LINC01488			ENSG00000228544	CCDC183-AS1
ENSG00000285933				ENSG00000231528	FAM225A
ENSG00000286504				ENSG00000235106	BRD3OS
ENSG00000021645	NRXN3			ENSG00000260400
ENSG00000066427	ATXN3			ENSG00000289226
ENSG00000092020	PPP2R3C			ENSG00000050438	SLC4A8
ENSG00000092068	SLC7A8			ENSG00000057704	TMCC3
ENSG00000100626	GALNT16			ENSG00000087884	AAMDC
ENSG00000100711	ZFYVE21			ENSG00000110721	CHKA
ENSG00000100916	BRMS1L			ENSG00000111224	PARP11
ENSG00000102781	KATNAL1			ENSG00000111341	MGP
ENSG00000111696	NT5DC3			ENSG00000111540	RAB5B
ENSG00000111775	COX6A1			ENSG00000123094	RASSF8
ENSG00000119698	PPP4R4			ENSG00000123096	SSPN
ENSG00000120820	GLT8D2			ENSG00000127334	DYRK2
ENSG00000122971	ACADS			ENSG00000132746	ALDH3B2
ENSG00000125249	RAP2A			ENSG00000134291	TMEM106C
ENSG00000139428	MMAB			ENSG00000135476	ESPL1
ENSG00000139725	RHOF			ENSG00000137642	SORL1
ENSG00000139826	ABHD13			ENSG00000137656	BUD13
ENSG00000139890	REM2			ENSG00000139044	B4GALNT3
ENSG00000150893	FREM2			ENSG00000139187	KLRG1
ENSG00000165548	TMEM63C			ENSG00000139289	PHLDA1
ENSG00000166046	TCP11L2			ENSG00000149177	PTPRJ
ENSG00000175727	MLXIP			ENSG00000149231	CCDC82
ENSG00000185352	HS6ST3			ENSG00000156689	GLYATL2
ENSG00000185950	IRS2			ENSG00000165434	PGM2L1
ENSG00000186815	TPCN1			ENSG00000165891	E2F7
ENSG00000198805	PNP			ENSG00000166002	SMCO4
ENSG00000205683	DPF3			ENSG00000166225	FRS2
ENSG00000211891	IGHE			ENSG00000166532	RIMKLB
ENSG00000211892	IGHG4			ENSG00000166900	STX3
ENSG00000214900	LINC01588			ENSG00000170442	KRT86
ENSG00000273711				ENSG00000172602	RND1
ENSG00000275880				ENSG00000175104	TRAF6
ENSG00000069956	MAPK6			ENSG00000187049	TMEM216
ENSG00000074410	CA12			ENSG00000197136	PCNX3
ENSG00000102931	ARL2BP			ENSG00000197757	HOXC6
ENSG00000103056	SMPD3			ENSG00000197905	TEAD4
ENSG00000103089	FA2H			ENSG00000205426	KRT81
ENSG00000103507	BCKDK			ENSG00000246985	SOCS2-AS1
ENSG00000103642	LACTB			ENSG00000250303	LINC02762
ENSG00000103769	RAB11A			ENSG00000255121	CENATAC-DT
ENSG00000104731	KLHDC4			ENSG00000255774	LINC02747
ENSG00000125148	MT2A			ENSG00000255847
ENSG00000128923	MINDY2			ENSG00000257815	PRANCR
ENSG00000137767	SQOR			ENSG00000285094	LINC01488
ENSG00000140284	SLC27A2			ENSG00000053254	FOXN3
ENSG00000140470	ADAMTS17			ENSG00000054690	PLEKHH1
ENSG00000159792	PSKH1			ENSG00000073712	FERMT2
ENSG00000162066	AMDHD2			ENSG00000089159	PXN
ENSG00000166173	LARP6			ENSG00000100485	SOS2
ENSG00000168803	ADAL			ENSG00000100614	PPM1A
ENSG00000178573	MAF			ENSG00000100626	GALNT16
ENSG00000180269	GPR139			ENSG00000100647	SUSD6
ENSG00000186417	GLDN			ENSG00000100711	ZFYVE21
ENSG00000189067	LITAF			ENSG00000100867	DHRS2
ENSG00000197943	PLCG2			ENSG00000100916	BRMS1L
ENSG00000199568	RNU5A-1			ENSG00000111696	NT5DC3
ENSG00000205363	INSYN1			ENSG00000111775	COX6A1
ENSG00000237515	SHISA9			ENSG00000120820	GLT8D2
ENSG00000242498	ARPIN			ENSG00000129480	DTD2
ENSG00000248905	FMN1			ENSG00000132964	CDK8
ENSG00000259725				ENSG00000139514	SLC7A1
ENSG00000261609	GAN			ENSG00000139826	ABHD13
ENSG00000005882	PDK2			ENSG00000139890	REM2
ENSG00000081923	ATP8B1			ENSG00000139977	NAA30
ENSG00000082212	ME2			ENSG00000150527	MIA2
ENSG00000092929	UNC13D			ENSG00000150893	FREM2
ENSG00000104833	TUBB4A			ENSG00000151332	MBIP
ENSG00000108244	KRT23			ENSG00000165355	FBXO33
ENSG00000108352	RAPGEFL1			ENSG00000165527	ARF6
ENSG00000108375	RNF43			ENSG00000165572	KBTBD6
ENSG00000108551	RASD1			ENSG00000166046	TCP11L2
ENSG00000108684	ASIC2			ENSG00000174405	LIG4
ENSG00000108813	DLX4			ENSG00000180730	SHISA2
ENSG00000108960	MMD			ENSG00000183098	GPC6
ENSG00000109083	IFT20			ENSG00000184990	SIVA1
ENSG00000109099	PMP22			ENSG00000188811	NHLRC3
ENSG00000116017	ARID3A			ENSG00000196850	PPTC7
ENSG00000129194	SOX15			ENSG00000197045	GMFB
ENSG00000129245	FXR2			ENSG00000211892	IGHG4
ENSG00000131748	STARD3			ENSG00000235194	PPP1R3E
ENSG00000136444	RSAD1			ENSG00000273711
ENSG00000141480	ARRB2			ENSG00000276644	DACH1
ENSG00000141527	CARD14			ENSG00000052344	PRSS8
ENSG00000141682	PMAIP1			ENSG00000066654	THUMPD1
ENSG00000141736	ERBB2			ENSG00000069956	MAPK6
ENSG00000159314	ARHGAP27			ENSG00000073417	PDE8A
ENSG00000161714	PLCD3			ENSG00000086666	ZFAND6
ENSG00000167107	ACSF2			ENSG00000103089	FA2H
ENSG00000171451	DSEL			ENSG00000103111	MON1B
ENSG00000174886	NDUFA11			ENSG00000103174	NAGPA
ENSG00000176624	MEX3C			ENSG00000103507	BCKDK
ENSG00000176749	CDK5R1			ENSG00000103528	SYT17
ENSG00000180340	FZD2			ENSG00000103642	LACTB
ENSG00000181291	TMEM132E			ENSG00000104131	EIF3J
ENSG00000181513	ACBD4			ENSG00000125148	MT2A
ENSG00000186665	C17orf58			ENSG00000128923	MINDY2
ENSG00000206052	DOK6			ENSG00000129993	CBFA2T3
ENSG00000226742	HSBP1L1			ENSG00000131873	CHSY1
ENSG00000267801				ENSG00000132613	MTSS2
ENSG00000271447	MMP28			ENSG00000140284	SLC27A2
ENSG00000276043	UHRF1			ENSG00000140450	ARRDC4
ENSG00000278023	RDM1			ENSG00000140470	ADAMTS17
ENSG00000080031	PTPRH			ENSG00000140497	SCAMP2
ENSG00000088305	DNMT3B			ENSG00000140577	CRTC3
ENSG00000099330	OCEL1			ENSG00000140682	TGFB1I1
ENSG00000099337	KCNK6			ENSG00000159792	PSKH1
ENSG00000101040	ZMYND8			ENSG00000162065	TBC1D24
ENSG00000101057	MYBL2			ENSG00000162073	PAQR4
ENSG00000101079	NDRG3			ENSG00000162078	ZG16B
ENSG00000101109	STK4			ENSG00000166173	LARP6
ENSG00000101132	PFDN4			ENSG00000167962	ZNF598
ENSG00000101144	BMP7			ENSG00000175595	ERCC4
ENSG00000101150	TPD52L2			ENSG00000176387	HSD11B2
ENSG00000101265	RASSF2			ENSG00000176842	IRX5
ENSG00000101343	CRNKL1			ENSG00000177508	IRX3
ENSG00000104870	FCGRT			ENSG00000178761	FAM219B
ENSG00000105364	MRPL4			ENSG00000179361	ARID3B
ENSG00000105639	JAK3			ENSG00000182831	C16orf72
ENSG00000124171	PARD6B			ENSG00000196155	PLEKHG4
ENSG00000124466	LYPD3			ENSG00000255769	GOLGA2P10
ENSG00000125820	NKX2-2			ENSG00000259495
ENSG00000125848	FLRT3			ENSG00000261609	GAN
ENSG00000130703	OSBPL2			ENSG00000261713	SSTR5-AS1
ENSG00000142530	FAM71E1			ENSG00000011132	APBA3
ENSG00000154930	ACSS1			ENSG00000070404	FSTL3
ENSG00000159256	MORC3			ENSG00000071564	TCF3
ENSG00000161031	PGLYRP2			ENSG00000082212	ME2
ENSG00000166289	PLEKHF1			ENSG00000099617	EFNA2
ENSG00000172216	CEBPB			ENSG00000108370	RGS9
ENSG00000173404	INSM1			ENSG00000108813	DLX4
ENSG00000197256	KANK2			ENSG00000108960	MMD
ENSG00000197496	SLC2A10			ENSG00000126368	NR1D1
ENSG00000198300	PEG3			ENSG00000132475	H3-3B
ENSG00000198959	TGM2			ENSG00000133026	MYH10
ENSG00000204103	MAFB			ENSG00000133195	SLC39A11
ENSG00000205181	LINC00654			ENSG00000141448	GATA6
ENSG00000215397	SCRT2			ENSG00000141480	ARRB2
ENSG00000275993	SIK1B			ENSG00000141527	CARD14
ENSG00000013563	DNASE1L1			ENSG00000141576	RNF157
ENSG00000013619	MAMLD1			ENSG00000141664	ZCCHC2
ENSG00000047634	SCML1			ENSG00000154864	PIEZO2
ENSG00000069535	MAOB			ENSG00000161692	DBF4B
ENSG00000075218	GTSE1			ENSG00000161714	PLCD3
ENSG00000077264	PAK3			ENSG00000167107	ACSF2
ENSG00000089289	IGBP1			ENSG00000167306	MYO5B
ENSG00000099942	CRKL			ENSG00000167680	SEMA6B
ENSG00000100003	SEC14L2			ENSG00000167769	ACER1
ENSG00000100297	MCM5			ENSG00000168675	LDLRAD4
ENSG00000100304	TTLL12			ENSG00000170412	GPRC5C
ENSG00000100321	SYNGR1			ENSG00000171451	DSEL
ENSG00000100345	MYH9			ENSG00000176619	LMNB2
ENSG00000100346	CACNA1I			ENSG00000176641	RNF152
ENSG00000100354	TNRC6B			ENSG00000176749	CDK5R1
ENSG00000101888	NXT2			ENSG00000176840	MIR7-3HG
ENSG00000101935	AMMECR1			ENSG00000177728	TMEM94
ENSG00000102057	KCND1			ENSG00000178184	PARD6G
ENSG00000102096	PIM2			ENSG00000179604	CDC42EP4
ENSG00000102125	TAFAZZIN			ENSG00000181291	TMEM132E
ENSG00000102362	SYTL4			ENSG00000184828	ZBTB7C
ENSG00000123572	NRK			ENSG00000185379	RAD51D
ENSG00000123728	RAP2C			ENSG00000186665	C17orf58
ENSG00000128274	A4GALT			ENSG00000196712	NF1
ENSG00000128285	MCHR1			ENSG00000206052	DOK6
ENSG00000130150	MOSPD2			ENSG00000261888
ENSG00000130827	PLXNA3			ENSG00000273706	LHX1
ENSG00000138944	SHISAL1			ENSG00000274114	ALOX15P1
ENSG00000147100	SLC16A2			ENSG00000276043	UHRF1
ENSG00000147164	SNX12			ENSG00000278023	RDM1
ENSG00000156531	PHF6			ENSG00000080031	PTPRH
ENSG00000160131	VMA21			ENSG00000088881	EBF4
ENSG00000160207	HSF2BP			ENSG00000090924	PLEKHG2
ENSG00000165704	HPRT1			ENSG00000101057	MYBL2
ENSG00000169635	HIC2			ENSG00000101132	PFDN4
ENSG00000177398	UMODL1			ENSG00000101144	BMP7
ENSG00000179750	APOBEC3B			ENSG00000101265	RASSF2
ENSG00000182492	BGN			ENSG00000104870	FCGRT
ENSG00000184208	C22orf46			ENSG00000105204	DYRK1B
ENSG00000184481	FOXO4			ENSG00000105329	TGFB1
ENSG00000184792	OSBP2			ENSG00000105467	SYNGR4
ENSG00000188064	WNT7B			ENSG00000105552	BCAT2
ENSG00000189221	MAOA			ENSG00000105642	KCNN1
ENSG00000196972	SMIM10L2B			ENSG00000124151	NCOA3
ENSG00000225465	RFPL1S			ENSG00000124171	PARD6B
ENSG00000235568	NFAM1			ENSG00000124466	LYPD3
ENSG00000289322				ENSG00000125508	SRMS
				ENSG00000125520	SLC2A4RG
				ENSG00000125820	NKX2-2
				ENSG00000125848	FLRT3
				ENSG00000130590	SAMD10
				ENSG00000154930	ACSS1
				ENSG00000159256	MORC3
				ENSG00000166289	PLEKHF1
				ENSG00000171940	ZNF217
				ENSG00000188559	RALGAPA2
				ENSG00000197496	SLC2A10
				ENSG00000198959	TGM2
				ENSG00000205181	LINC00654
				ENSG00000213965	NUDT19
				ENSG00000215440	NPEPL1
				ENSG00000229299
				ENSG00000247315	ZCCHC3
				ENSG00000275993	SIK1B
				ENSG00000277013	SUNO1
				ENSG00000047634	SCML1
				ENSG00000063601	MTMR1
				ENSG00000075218	GTSE1
				ENSG00000100003	SEC14L2
				ENSG00000100196	KDELR3
				ENSG00000100221	JOSD1
				ENSG00000100243	CYB5R3
				ENSG00000100290	BIK
				ENSG00000100292	HMOX1
				ENSG00000100297	MCM5
				ENSG00000100321	SYNGR1
				ENSG00000100354	TNRC6B
				ENSG00000100413	POLR3H
				ENSG00000101868	POLA1
				ENSG00000102034	ELF4
				ENSG00000102362	SYTL4
				ENSG00000128285	MCHR1
				ENSG00000130150	MOSPD2
				ENSG00000130827	PLXNA3
				ENSG00000134590	RTL8C
				ENSG00000147100	SLC16A2
				ENSG00000147140	NONO
				ENSG00000156531	PHF6
				ENSG00000157578	LCA5L
				ENSG00000157600	TMEM164
				ENSG00000160131	VMA21
				ENSG00000160182	TFF1
				ENSG00000160207	HSF2BP
				ENSG00000161133	USP41
				ENSG00000169239	CA5B
				ENSG00000174010	KLHL15
				ENSG00000177398	UMODL1
				ENSG00000179750	APOBEC3B
				ENSG00000183778	B3GALT5
				ENSG00000184208	C22orf46
				ENSG00000184481	FOXO4
				ENSG00000184675	AMER1
				ENSG00000185386	MAPK11
				ENSG00000185658	BRWD1
				ENSG00000215193	PEX26
